# The MarR-type regulator MalR is involved in stress-responsive cell envelope remodeling in *Corynebacterium glutamicum*

**DOI:** 10.1101/544056

**Authors:** Max Hünnefeld, Marcus Persicke, Jörn Kalinowski, Julia Frunzke

## Abstract

1

It is the enormous adaptive capacity of microorganisms, which is key to their competitive success in nature, but also challenges antibiotic treatment of human diseases. To deal with a diverse set of stresses, bacteria are able to reprogram gene expression using a wide variety of transcription factors. Here, we focused on the MarR-type regulator MalR conserved in the *Corynebacterineae*, including the prominent pathogens *Corynebacterium diphtheriae* and *Mycobacterium tuberculosis*. In several corynebacterial species, the *malR* gene forms an operon with a gene encoding a universal stress protein (*uspA*). Chromatin-affinity purification and sequencing (ChAP-Seq) analysis revealed that MalR binds more than 60 target promoters in the *C. glutamicum* genome as well as in the large cryptic prophage CGP3. Overproduction of MalR caused severe growth defects and an elongated cell morphology. ChAP-Seq data combined with a global transcriptome analysis of the *malR* overexpression strain emphasized a central role of MalR in cell envelope remodeling in response to environmental stresses. Prominent MalR targets are for example involved in peptidoglycan biosynthesis and synthesis of branched-chain fatty acids. Phenotypic microarrays suggest an altered sensitivity of a Δ*malR* mutant towards several β-lactam antibiotics. We furthermore revealed MalR as a repressor of several prophage genes suggesting that MalR may be involved in the control of stress-responsive induction of the large CGP3 element. In conclusion, our results emphasize MalR as a regulator involved in stress-responsive remodeling of the cell envelope of *C. glutamicum* and suggest a link between cell envelope stress and the control of phage gene expression.

**Importance:** Bacteria live in changing environments that force the cells to be highly adaptive. The cell envelope represents both, a barrier against harsh external conditions and an interaction interface. The dynamic remodeling of the cell envelope as a response towards, e.g. antibiotic treatment represents a major challenge in the treatment of diseases. Members of the MarR family of regulators are known to contribute to an adaptation of bacterial cells towards antibiotic stress. However, our knowledge on this adaptive response was so far restricted to a small number of well-described target genes. In this study, we performed a genome-wide profiling of DNA-binding of the MarR-type regulator MalR of *C. glutamicum*, which is conserved in several coryne- and mycobacterial species. By binding to more than 60 different target promoters, MalR is shaping a global reprogramming of gene expression conferring a remodeling of the cell envelope in response to stress.
