## Supplementary material for "The MarR-type regulator MalR is involved in stress-responsive cell envelope remodeling in *Corynebacterium glutamicum*": Table S1

### Sheet: ChAP-Seq
Table S1: DNA regions discovered as binding sites from MalR via ChAP-Seq.
Listed are all regions bound by MalR, as identified by ChAP-Seq experiments and the corresponding mRNA reaction obtained from comparative transcriptomics of the wild type and a malR overexpression strain (malR+) or the deletion mutant (DmalR). Values represent the fold-change of downregulated genes (<0.5, marked in red) and upregulated genes (>2, marked in green). The CGP3 prophage region is shad…
Peak Number	Gene locus	Gene name	Annotation	malR+	p-value	ΔmalR	p-value	Functional Category	Peak Maximum (rel. TSS)	Peak Maximum	TSS (Pfeifer-Sancar et al., 2013)
1	cg0007	gyrB	DNA topoisomerase/gyrase IV, subunit B (EC:5.99.1.3)	1.04028	0.185831	0.904349	0.179736	DNA replication, recombination, repair, and degradation	101	5296	5397
2	cg0009		putative membrane protein	0.317281	0.0312159	0.965774	0.432123	Unknown function		9454
3	cg0065 (IG)		putative protein of haem peroxidase superfamily	1.07665	0.356249	0.807649	0.274197	General function prediction only		50338
4	cg0077 (IG)		hypothetical protein, VTC domain, conserved					Unknown function		59165
5	cg0110	lip2	Triacylglycerol lipase 2 (EC:3.1.1.3)	8.09786	0.0967944	1.36223	0.203599	Lipid transport and metabolism		89564
5	cg0111		hypothetical protein	0.682791	1.44329e-15	8.67417	6.5762e-05	Unknown function		89564
6	cg0120		putative esterase/lipase/thioesterase-family protein, hydrolase	0.264337	0.0015387	2.68479	0.00528597	General function prediction only		97181
7	sRNA IGR cg0136 / cg0138									116288
8	cg0235	emb (embC)	arabinosyltransferase	0.476906	0.00180714	1.13621	0.145388	Cell wall/membrane/envelope biogenesis	20	206911	206931
9	cg0304		putative membrane protein	1.36145	0.0262856	0.852881	0.114039	Unknown function		269180
9	cg0305			1.41261	0.219238	0.777715	0.0144488			269180
9	cg0306	lysC	aspartate kinase (EC:2.7.2.4), deletion causes lysine-auxotrophy	1.3229	0.263857	1.0105	0.40502	Amino acid transport and metabolism	155	269180	269335
10	cg0420 (IG)		putative glycosyltransferase, horizontally transferred	1.72498	0.0107824	0.924496	0.0547055	General function prediction only	-733	371265	370532
11	cg0423	murB	UDP-N-acetylenolpyruvoylglucosamine reductase (EC:1.1.1.158), horizontally transferred	1.32579	0.0399623	1.1216	0.0800367	Cell wall/membrane/envelope biogenesis		374567
12	cg0431		putative membrane protein, involved in polysaccharide acetylation, horizontally transferred	1.34187	0.0575734	0.885261	0.137047	General function prediction only	43	380255	380298
13	cg0438		putative glycosyltransferase, horizontally transferred	0.653442	0.0813766	0.889628	0.168371	General function prediction only	112	386116	386228
13	cg0439		putative acetyl transferase EC:2.3.1.-, horizontally transferred	1.15731	0.39342	1.04472	0.276313	General function prediction only	319	386116	386435
14	sRNA IGR cg0545 / cg0548									483464
15	cg0611		putative secreted protein	0.874234	0.171966	1.32117	0.00192536	Unknown function		541083
16	cg0712		putative secreted protein	0.537096	0.00245378	1.11069	0.132539	Unknown function		629029
17	cg0722 (IG)		putative drug exporter, RND superfamily, terpenoid synthesis	0.309715	0.00526856	1.3253	0.00747534	Transport and metabolism of further metabolites		638172
18	cg0900		putative membrane protein			0.996116	0.329982	Unknown function		834659
19	cg0957	fas-IB	fatty acid synthase, Fas-I-type, non-essential (EC:2.3.1.85)	0.751644	0.146794	0.977527	0.447038	Lipid transport and metabolism	84	886994	887078
20	cg1090	ggtB	γ-glutamyltranspeptidase precursor PR (EC:2.3.2.2)	0.0182448	0.00775538	1.07943	0.278082	Transport and metabolism of further metabolites	-50	1015287	1015237
21	cg1347		putative secreted phospholipid phosphatase					Cell wall/membrane/envelope biogenesis		1258273
22	cg1454		putative aliphatic sulfonates uptake ABC transporter secreted solute-binding protein	0.0932884	0.0689893	1.03882	0.410515	Transport and metabolism of further metabolites	-24	1357083	1357059
22	cg1456		putative signal-transduction protein containing cAMP-binding and CBS domain, conserved	0.238105	0.00186924	0.984316	0.482271	Signal transduction mechanisms	85	1357083	1357168
23	cg1475		hypothetical protein, conserved	1.12993	0.139761	1.10335	0.246286	Unknown function		1370812
24	cg1577		putative secreted hydrolase	0.0725837	0.000187095	1.01433	0.417731	General function prediction only	-78	1462580	1462502
25	sRNA IGR cg1611 - cg1612									1502208
26	IG cg1702 / cg1703									1593358
27	IG cg1713 / cg1714									1603416
28	cg1895		putative secreted protein CGP3 region	0.914226	0.116663	1.15965	0.0570895	Prophage genes		1786978
29	cg1905		hypothetical protein CGP3 region	0.158333	0.00884857	1.24294	0.0508498	Prophage genes	83	1794895	1794978
30	cg1909		hypothetical protein CGP3 region	0.316406	0.0682133	0.966995	0.449234	Prophage genes		1798455
31	cg1911		putative secreted protein CGP3 region	0.0811152	0.00241937	1.21684	0.0209944	Prophage genes	-92	1800371
31	cg1912		hypothetical protein CGP3 region	0.723977	3.44169e-15	1.18861	0.127275	Prophage genes		1800371	1800279
32	cg1929	res	resolvase,-family recombinase CGP3 region	0.177759	0.0255822	0.646733	0.0730782	Prophage genes		1811097
33	cg1946 (IG)		hypothetical protein CGP3 region	1.45521	0.0966473	0.941587	0.107	Prophage genes	-633	1824733	1824100
34	cg1946 (IG) / cg1947		hypothetical protein CGP3 region	1.45521	0.0966473	0.941587	0.107	Prophage genes	-1611	1825711	1824100
35	cg1948		hypothetical protein CGP3 region	5.84885	0	0.574651	0.289948	Prophage genes		1826460
36	cg1967		hypothetical protein CGP3 region	0.287199	0.0264554	0.986249	0.498835	Prophage genes		1848670
37	cg1978		hypothetical protein CGP3 region	1.34051	0.0464943	1.04548	0.261008	Prophage genes		1856466
38	cg1997 (IG)	cglIR	type II restriction endonuclease CGP3 region	1.12836	0.153776	0.817643	0.138503	Prophage genes	-860	1881519	1880659
39	cg2033		putative secreted protein CGP3 region	0.25571	0.0101584	0.999266	0.457357	Prophage genes		1928426
40	cg2069 (IG)	psp1	putative secreted protein CGP3 region	1.98923	0.0175041	0.868445	0.0784481	Prophage genes	945	1963567	1964512
41	cg2083	dxs	1-deoxy-D-xylulose-5-phosphate synthase (EC:2.2.1.7)	0.827805	0.213249	1.01916	0.189933	Coenzyme transport and metabolism	37	1975426	1975463
42	cg2181	oppA	ABC-type peptide transport system, secreted component	1.66335	0.298556	0.5368	0.0173549	Transport and metabolism of further metabolites	59	2070174	2070233
43	cg2256		putative ABC-type multidrug/daunorubicin transport system, ATPase component	0.200629	0.0621005	0.932133	0.249632	General function prediction only	3	2137912	2137915
44	sRNA IGR cg2300 / cg2301									2183557
45	cg2334	ilvA	threonine dehydratase, threonine ammonia-lyase (EC:4.3.1.19), deletion: leads to D-panthotenate accumulation	1.819	0.0810657	0.924605	0.315309	Amino acid transport and metabolism; Coenzyme transport and metabolism	-117	2216320	2216203
45	cg2336		putative secreted protein	0.982412	0.461548	0.467354	0.0243691	Unknown function	17	2216320	2216337
46	cg2340		putative ABC-type amino acid transport system, secreted component	0.830469	0.332226	1.81936	0.005132	Amino acid transport and metabolism	28	2223111	2223139
47	cg2377	mraW	S-adenosyl-methyltransferase	2.91886	0.0017862	0.912078	0.0471353	Post-translational modification	95	2266837	2266932
48	cg2430		hypothetical protein	2.20759	0.00990102	0.628134	0.0658148	Unknown function	43	2322273	2322316
49	cg2499	glyS	glycyl-tRNA synthetase (EC:6.1.1.14)	0.718959	0.236148	1.05281	0.376283	Translation, ribosomal structure and biogenesis	-106	2384176	2384070
49	cg2500	znr	putative transcriptional regulator, ArsR-family	0.272254	0.00232939	2.28843	0.00620991	Signal transduction mechanisms	-26	2384176	2384150
50	cg2610		putative ABC-type dipeptide/oligopeptide/nickel transport system, secreted component	0.0749738	0.00104796	0.664639	0.000357021	General function prediction only		2491727
51	cg2651		putative protein-fragment, conserved	4.11391	0.0381769	0.759963	0.0589916	Unknown function	73	2532718	2532791
52	cg2665		hypothetical protein	1.47909	0.0935411	1.24625	0.0556064	Unknown function		2543061
52	cg2666		hypothetical protein	1.25625	0.0622304	1.04703	0.39145	Unknown function	99	2543061	2543160
53	cg2720	lppS	secreted lipoprotein ErfK/YbiS/YcfS/YnhG-family, conserved	0.900808	0.286317	1.46144	0.0046967	General function prediction only	-168	2594142	2593974
54	sRNA IGR cg2741 / cg2743									2610096
55	cg2772	clpS	ATP-dependent Clp protease adaptor protein	0.829436	0.186983	0.977667	0.411296	Protein turnover and chaperones	-221	2635149	2634928
55	cg2773		putative protein with SCP/PR1 domain	1.55836	0.08735	0.610055	0.0285596	Unknown function	-42	2635149	2635107
56	cg2903		putative protein, conserved, DUF1801	2.75493	0.00208184	0.791029	0.0727777	Unknown function	-179	2763429	2763250
56	cg2904		hypothetical protein	1.05204	0.389233	0.893862	0.0683636	Unknown function		2763429
57	cg2910	ipsA	Inositol-phosphate-synthase activator, LacI-family	0.234194	0.000352444	1.58531	0.00540225	Signal transduction mechanisms	8	2770053	2770061
57	cg2911	znuA1	ABC-type Mn/Zn import system Znu1, secreted Mn/Zn-binding lipoprotein surface adhesin	0.906782	0.227275	0.921543	0.0591048	Inorganic ion transport, metabolism, and storage	121	2770053	2770174
58	cg2962		putative enzyme involved in biosynthesis of extracellular polysaccharides	0.174757	0.189945	1.84921	0.0549796	Cell wall/membrane/envelope biogenesis	-2	2817084	2817082
59	cg3057		putative secreted protein	0.641455	0.0265952	1.40227	0.00264867	Unknown function	-45	2919784	2919739
60	cg3179	fadD2	acyl-CoA synthase (EC:6.2.1.3), involved in mycolic acid production	0.793993	0.357372	0.867806	0.117519	Cell wall/membrane/envelope biogenesis	-43	3043381	3043338
61	cg3219	ldhA (ldh)	NAD-dependent L-lactate dehydrogenase	0.114759	0.000602179	2.12227	0.0569052	Anaerobic metabolism	-65	3086853	3086788
61	cg3220		putative membrane protein	0.155896	0	1.00137	0.312163	Unknown function	73	3086853	3086926
62	cg3231		hypothetical protein			1.28356	0	Unknown function		3095776
63	cg3304	dnaB	replicative DNA helicase, maybe involved in folate or lipopolysaccharide biosynthesis, Starch and sucrose metabolism	1.54966	0.0121086	1.23972	0.0492769	DNA replication, recombination, repair, and degradation	-111	3156307	3156196
64	cg3315	malR	transcriptional regulator, repressor of the malic enzyme gene malE, MarR-family	9.75297	0.00110275	0.00569529	0.00673447	Signal transduction mechanisms	-90	3163122	3163032
65	cg3335	malE (mez)	malic enzyme (NADP+) (EC:1.1.1.40)	0.00672979	0.00793988	1.21003	0.0767695	Central carbon metabolism		3181491
66	cg3343		putative secreted membrane protein	0.295134	0.0146843	1.47924	0.109086	Unknown function	-96	3191214	3191118
66	cg3344		putative nitroreductase	5.4657	0.00414107	0.920994	0.25906	General function prediction only	87	3191214	3191301
